# Cas9 targeted enrichment of mobile elements using nanopore sequencing

**DOI:** 10.1101/2021.02.10.430605

**Authors:** Torrin L. McDonald, Weichen Zhou, Christopher Castro, Camille Mumm, Jessica A. Switzenberg, Ryan E. Mills, Alan P. Boyle

## Abstract

Mobile element insertions (MEIs) are highly repetitive genomic sequences that contribute to inter- and intra-individual genetic variation and can lead to genetic disorders. Targeted and whole-genome approaches using short-read sequencing have been developed to identify reference and non-reference MEIs; however, the read length hampers detection of these elements in complex genomic regions. Here, we pair Cas9 targeted nanopore sequencing with computational methodologies to capture active MEIs in human genomes. We demonstrate parallel enrichment for distinct classes of MEIs, averaging 44% of reads on targeted signals. We show an individual flow cell can recover a remarkable fraction of MEIs (97% L1Hs, 93% *Alu*Yb, 51% *Alu*Ya, 99% SVA_F, and 65% SVA_E). We identify twenty-one non-reference MEIs in GM12878 overlooked by modern, long-read analysis pipelines, primarily in repetitive genomic regions. This work introduces the utility of nanopore sequencing for MEI enrichment and lays the foundation for rapid discovery of elusive, repetitive genetic elements.
