## Supplemental Table 1 for "Cas9 targeted enrichment of mobile elements using nanopore sequencing"

### Sheet: Final_list
L1Hs	5’-CTAATGTGTCATCTAGCATT-AGG-3’
AluYb	5’-CGCCACTGCAGTCCGCAGTC-CGG-3’
AluYa	5’-CCAGGCTGGAGTGCAGTGGC-GGG-3’
SVA_F	5’-TCAACAGGATCCCAAGGCAG-AGG-3’
SVA_E	5’-TGAGAAATCGGATGGTTGCC-GGG-3’

### Sheet: L1Hs
>CCN				>NGG
CCTGGAAAATCGGGTCACTCCCA	2536			CCAGCTAACATCATAATGACAGG	5181
CCAACGAGAACAAAGACACCACA	427			ATCTGGTCCTGGACTCTTTTTGG	3334
CCAGTTAGGCTGCTCGGGGGTCA	1633			AAGAATCAATATCGTGAAAATGG	6727
CCTATTCAACATAGTGTTGGAAG	8354			CAGAGCTGAGTTCAATTCCTGGG	3345
CCTTTGGTTTGAATGTCCTCCCG	1377			CATAGTCCCATATTTCTTGGAGG	5978
CCCAGCAGGGGCACACTGACACC	1290			CACTCTCCCAAGACTAAACCAGG	3098
CCACCTCTGGGGGCAGGGCACAG	2796			ACCTAGGAATCCAACTTACAAGG	9107
CCAGCTAACATCATAATGACAGG	5181			ATCCCTTTACCATTATGTAATGG	5740
CCTATTTCTCCGCATCCTCTCCA	278			ATCAAATTACTCTGAGCTACGGG	1310
CCTGGATTCATTGATTTTTTGAA	3575			AGACCGGAGCTGTTCCTATTCGG	1345
CCACACCTATTCCAAAATTGACC	3830			AATCATGTCGTCTGCAAACAGGG	2231
CCGAAAACCCATCTGTACATCAC	572			AGCAACTTCAGCAAAGTCTCAGG	10569
CCTTTCTCTCTGGCTGCCCTTAA	6429			AGTCTCTTTGTAGGTCACTGAGG	225
CCTGAGTTCTAGTTTGATTGCAC	5500			AAGCAAGCCTGGGCAATGGCGGG	1379
CCTTTATCATTTTTTATTGTGTC	2895			AAAAATCCTCAATAAAATACTGG	8080
CCTAAGCAAGCCTGGGCAATGGC	1572			AAAGGGATCAATTCAACAAGAGG	662
CCAACTTGGTTCCATTCTCCACA	388			AACGAGACAGAAAGTCAACAAGG	1711
CCTAATTTATTGAGAGTTTTTAG	6719			CAAACAGAGAGCCAAATCATGGG	304
CCTCCAAAGGAACGCAGTTCCTC	1716			CAGCCAATATCATACTGAATGGG	8896
CCTTTCTTTGACTCAGAAAGGGA	271			CCATGTTTAGCGCTTCCTTCAGG	1290
CCCTTTGAAAACCGGCACAAGAC	566			ATATTAACTTTAAATATAAATGG	452
CCCACTTGAGGAGGCAGTCTGTC	2215			ACTAGGGAGTGCCAGACAGTGGG	2320
CCCTAAAAGAGCTCCTGAAGGAA	3934			CATACTGAATGGGCAAAAACTGG	8282
CCCCACTGTCAACATTAGACAGA	5168			AGGACTTGCTTTATGAATCTGGG	5618
CCCTTGCGCTTCCCAGGTGAGGC	644			ATCAAGTGGGCTTCATCCCTGGG	6831
CCATGTTTAGCGCTTCCTTCAGG	1290			ACAATTTCAGAGCCTGTTATTGG	1289
CCACATCACTTTCAGGTACACCA	389			ACCGTGCGCGAGCCGAAGCAGGG	698
CCAGAAAGGACATCTACACCGAA	312			ATTCAGTATGATATTGGCTGTGG	9608
CCGGTACCAGCCGCTGCAAAATC	1050			AAATTACTCTGAGCTACGGGAGG	1299
CCAAAGGCAAAGAAGTTGAAAAC	2308			AGACTCCCACACATTAATAATGG	2239
CCACCCGAATATTGCGCTTTTCA	544			AGGCCATTACATAATGGTAAAGG	5634
CCATCAGCTCCTTTAAGCACTTC	2695			AAACCTAGGCATTACCATTCAGG	5763
CCAATCAATAGAAAAAGAGGGAA	6550			ATCTGTCTAATGTTGACAGTGGG	5314
CCTGCGCCCACTGTCTGGCACTC	1723			AACAGGTGCTGGAGAGGATGCGG	240
CCATGTAGTTGAGCGGCTTTGAG	712			ACACATAGGCTCAAAATAAAAGG	2873
CCCCAGAGGTGGAGCCTACAGAG	2764			CACCAGCAACGGAACAAAGCTGG	1826
CCAAAATTGACCACATAGTTGGA	3646			AGCCAAAAGAACAAAGCTGGAGG	9760
CCAATATTCAACATTCTTAAAGA	6468			AAAAAACAGAACAGAAAAACTGG	1596
CCTCCCCCAGCCTCGTTGCCGCC	307			AAAAGACAAAATTGACAAATGGG	2274
CCGACCCCACCACAGTCCCCAGA	941			CATTGGTAGCTTGATGGGGATGG	9318
CCTCCATCCTTTTATTTTGAGCC	3037			CCCAGCACCATTTATTAAATAGG	11822
CCATCATTCTCAGTAAACTATCG	1399			AATGACTTTCTTCACAGAATTGG	9413
CCGCATTGCCAAGTCAATCCTAA	1622			AGGAGCCAAGATGGCCGAATAGG	1527
CCTTCAGGAGCTCTTTTAGGGCA	3855			AAAGGGGTGACGGTCGCACCTGG	7
CCCGCATTGCCAAGTCAATCCTA	1596			AGCATGATTTATACTCATTTGGG	237
CCCCCAGAGGTGGAGCCTACAGA	2747			CAAAAGACAAAATTGACAAATGG	2276
CCAAAACAGCATGGTACTGGTAC	12382			CACAATAAAAAATGATAAAGGGG	2792
CCCAAGGTAATTTACAGATTCAA	3352			ACTAGAAAATCTAGAAGAAATGG	8932
CCCTCTCTCACCGCTCCTATTCA	692			AAAACCCTAGAAGAAAACCTAGG	13954
CCTACAAGAGAAAGCAGGAAAGA	479			AGATGTCTATTAGGTCTGCTTGG	2885
CCTTGCGCTTCCCAGGTGAGGCA	595			ATTCTACCAGAGGTACATGGAGG	52
CCCAGCGTGAGCGACGCAGAAGA	1191			AGCGTGAGCGACGCAGAAGACGG	899
CCTAGGTATTTTATTCTCTTTGA	8706			AATAACAGGCTCTGAAATTGTGG	1321
CCCTAACTCATTTTATGAGGCCA	8421			AGGAAGCGCTAAACATGGAAAGG	1311
CCAAAAGAACAAAGCTGGAGGCA	9687			CAAAGAAGGCCATTACATAATGG	5508
CCCTTCTCGCTTCATTTCATTCA	1758			AGCAAAGCCTCCAAGAAATATGG	2064
CCAAAATGTAAAGACCATCGAGA	1710			CAGGGCAATCAGGCAGGAGAAGG	2712
CCAACAAAGATCAAAAGAGACAA	6351			AAAGCCCATCAGACTAACAGTGG	48
CCCCACTCTCTTCTGGCTTGTAG	5589			ACGGTCGCACCTGGAAAATCGGG	7
CCTTACACCTTATACAAAAATCA	4072			ACTCCCTAGTGAGATGAACCCGG	1708
CCCCCCAGCAGGGGCACACTGAC	1245			AAACTACCATCAGAGTGAACAGG	11752
CCTTTGAAAACCGGCACAAGACA	588			CCCATCAGTGTGCTGTATTCAGG	5612
CCCAGCACCATTTATTAAATAGG	11822			AGACAGACTGCCTCCTCAAGTGG	508
CCATCAGACTAACAGTGGATCTC	1051			ACGCAGTTCCTCACCAGCAACGG	930
CCACGGAATCTCGCTGATTGCTA	487			AATGAAGGAAAAAATGTTAAGGG	6159
CCCCTGCTGGGGGGTGCCTCCCA	1427			ACTGCTCAAGGAAATAAAAGAGG	3646
CCTAAATATTTATGCACCCAATA	423			ACCCTCAGCTGCAGGTCTGTTGG	4339
CCGCCATTGCCCAGGCTTGCTTA	1395			ACCATTCAGGACATAGGCGTGGG	1002
CCGTAGCTCAGAGTAATTTGATC	1250			CAGCTTTGTTCTTTTGGCTTAGG	9628
CCTTCAAAAAATCAATGAATCCA	3523			AAACTACTTTAAAGTTCATATGG	9552
CCATCAAGCTACCAATGACTTTC	9180			ATTTTGGCATGATTTTGCAGCGG	1497
CCCCGACCCCACCACAGTCCCCA	941			CATGTACCTCTGGTAGAATTCGG	42
CCAGGAGAACTTCCCCAATCTAG	3845			ACGAGACTATATCCCACACCTGG	540
CCCGAATATTGCGCTTTTCAGAC	546			AGGAAAACTAACAACCAGAAAGG	374
CCTCAGATGGAAATGCAGAAATC	2685			AAATCAATGAATCCAGGAGCTGG	3911
CCCGAGCAGCCTAACTGGGAGGC	1746			ATTCACCAAAGTTGAAATGAAGG	4926
CCAGTGTGTGTGCGCACCGTGCG	209			ATGTAAAGACCATCGAGACTAGG	1675
CCTCTTTTCCTAATTGAATACCC	6964			ATGGAAAACAAAAAAAGGCAGGG	4066
CCCCTCCCCCGACCCCACCACAG	847			ATAAATGGTGCTGGGAAAACTGG	12698
CCCTTCAAAAAATCAATGAATCC	3244			AAAGGTCGGGTTACCCTCAAAGG	1752
CCTAACTCATTTTATGAGGCCAG	8309			CAATACAGAGAAGTGCTTAAAGG	2624
CCATCTGTACATCACCATCATCA	2986			ATCCAGCTTTGTTCCGTTGCTGG	1267
CCTGCCCTAAAAGAGCTCCTGAA	3816			CACCACATACCAGAATCTCTGGG	459
CCTGGGATGCAAGGCTGGTTCAA	8704			CAGACAGGACCCTCAGCTGCAGG	2537
CCTGTTATTGGTCTATTCAGAGA	5799			AGGCCTCCTTGAGCTGTGGTGGG	3225
CCGCTAGCAAGACTAATAAAGAA	2957			ACAGCCAATATCATACTGAATGG	9638
CCGGTACCTCAGATGGAAATGCA	1847			CCTCATAAAATGAGTTAGGGAGG	8401
CCGGTCTGAAAAGCGCAATATTC	532			ACAAACAGAGAGCCAAATCATGG	311
CCAAGTCAATCCTAAGCCAAAAG	7816			ACTGGGAGGCACCCCCCAGCAGG	1473
CCTTGAGCAGTGGTTTGTAGTTC	5375			AAAGTCATTGGTAGCTTGATGGG	9021
CCTTCTTCTCTCAGCTCGTCAAA	1606			AAGTTCTGGCCAGGGCAATCAGG	6508
CCTCCCCCCTCCCCCGACCCCAC	1036			AGGTTGCCTGTTCACTCTGATGG	11391
CCGTGGGCGTAGGACCCTCCGAG	767			AATGCCTAGGTTTTCTTCTAGGG	5542
CCATGTACCTCTGGTAGAATTCG	42			AGCAACGGAACAAAGCTGGATGG	1301
CCGATTTTCCAGGTGCGACCGTC	7			ATGCTAGATGACACATTAGTGGG	480
CCATGATCAAGTGGGCTTCATCC	6537			CACATTCAAAAGCTAGCAGAAGG	6320
CCTAATTGAATACCCTTTATTTC	7198			AGTTAGGCTGCTCGGGGGTCAGG	1601
CCCATCAGTGTGCTGTATTCAGG	5612			AAAGACACAGACTGGCAAGTTGG	663
CCTACAGAGGCAGGCAGGCCTCC	2708			ATCAGATAGTTGTAGATATGCGG	3281
CCCTTCCTTACACCTTATACAAA	12173			CAGTCTGAGATCAAACTGCAAGG	3610
CCATCTCACGTGCAGAGACACAC	2638			CAGTTTCAGCTTTCTACATATGG	10878
CCTCTCCTCCTCCAAAGGAACGC	2274			AGTTTGTATTTCTGTGGGATCGG	4120
CCCCAGCCTCGTTGCCGCCTTGC	309			ATTGAGAGTTTTTAGCATGAAGG	6473
CCGTTTCTTAAGCCGGTCTGAAA	277			CAGTTTCTTCCTAGTCTCGATGG	1779
CCAAGGCTCGAGAACTACGTGAA	1828			AGGGCATCCCTGTCTTGTGCCGG	166
CCTTGTAGTATAGTTTGAAGTCA	12215			CCCCGAGCAGCCTAACTGGGAGG	1721
CCCGACCCCACCACAGTCCCCAG	940			AGGTGTGGGATATAGTCTCGTGG	532
CCAAAATTGACACCCTAACATCA	3325			AGGCAGGCCTCCTTGAGCTGTGG	3202
CCTCCTTGAGCTGTGGTGGGCTC	3188			CAACCTACTCATCTGACAAAGGG	7646
CCAACGTTCAGATTCAGGAAATA	1440			AGATCCACTGTTAGTCTGATGGG	1042
CCCCATCTTTGTGGTTTTATCTA	4959			AGCAGCCGGGAAGCTCGAACTGG	700
CCATGTCCCTACAAAGGATATGA	668			AAATGAAGGAAAAAATGTTAAGG	6309
CCTGGCCAGAACTTCCAACACTA	8469			ACTGTGGTGGGGTCGGGGGAGGG	852
CCGGTTGTTCCTTTCCATGTTTA	2579			ATTGAATCTGTAAATTACCTTGG	3377
CCTGAGGCTTCTGCATTCTTCAC	2515			ACCTGCTCCTGAATGACTACTGG	7013
CCAGGGCAATCAGGCAGGAGAAG	2706			CATCTATTGAGATAATCATGTGG	8784
CCCGGCTGCTTTGTTTACCTAAG	818			CAAGTTGGAAAACACTCTGCAGG	4467
CCACTGCTCTCTTCAAAGCTGTC	2508			ATGGTAGTTTGTATTTCTGTGGG	8146
CCAGGGATGAAGCCCACTTGATC	6817			AGGTGTCAGTGTGCCCCTGCTGG	1376
CCGCCTTGCAGTTTGATCTCAGA	1830			CAGCATGATTTATACTCATTTGG	238
CCTACAAAGAGACTTAGACTCCC	6420			AGTCTCCCATTATTAATGTGTGG	2228
CCCCCAGCAGGGGCACACTGACA	1314			ACACCAATCAGACGTAGATTTGG	2686
CCAAGATGGCCGAATAGGAACAG	2653			AAGTCATTGGTAGCTTGATGGGG	8874
CCGTCACCCCTTTCTTTGACTCA	182			AATGCTAGATGACACATTAGTGG	483
CCGTGCGCGAGCCGAAGCAGGGC	647			CAGGCCTCCTTGAGCTGTGGTGG	3242
CCTCAGCAAATGTAAAAGAACAG	5619			ACTATATCCCACACCTGGCTCGG	258
CCCATCTCACGTGCAGAGACACA	2728			ACACAATAAAAAATGATAAAGGG	2855
CCACATAGTTGGAAGTAAAGCTC	1597			AACATTCCATGCTCATGGGTAGG	6827
CCTTTGACAAAATTCAACAACCC	3573			ATTTTGGAATAGGTGTGGTGTGG	3696
CCTTCTAACAGACAGGACCCTCA	2584			CCCTTTCTGAGTCAAAGAAAGGG	269
CCAGCCTCGTTGCCGCCTTGCAG	311			CACTCTGCAGGATATTATCCAGG	4176
CCCTGTCTTGTGCCGGTTTTCAA	164			ACACCACATACCAGAATCTCTGG	461
CCCTCCCCCAGCCTCGTTGCCGC	308			ATATCCCACACCTGGCTCGGAGG	465
CCAGCATATAAACAGAGCCAAAG	2087			CCCAGAGGTGGAGCCTACAGAGG	2773
CCACAGTGCAATCAAACTAGAAC	5561			CAGGCAGGAGAAGGAAATAAAGG	2724
CCCAATCTAGCAAGGCAGGCCAA	3876			ATAGGCTCAAAATAAAAGGATGG	2998
CCTCTTCAAGGAGAACTACAAAC	11578			CAAGGCGGCAACGAGGCTGGGGG	305
CCAGGCCTGCCCTAAAAGAGCTC	3550			CAATCATGTCGTCTGCAAACAGG	2205
CCAGCATCATTCTGATACCAAAG	2057			AATCTGGGTGCTCCTGTATTGGG	6173
CCAAAAGTAGATAAAACCACAAA	2834			AATTCTGTGAAGAAAGTCATTGG	9369
CCTAGTGAGATGAACCCGGTACC	1748			CATCATTCTGATACCAAAGCCGG	1125
CCACAAAGATGGGGAAAAAACAG	3770			AGTGTTGGAAGTTCTGGCCAGGG	8643
CCAGCCTTGCATCCCAGGGATGA	8628			ATCATTCTGATACCAAAGCCGGG	1118
CCATCAATACCTAATTTATTGAG	6643			CATTCAAAGCAGTGTGTAGAGGG	4646
CCTCATAAAATGAGTTAGGGAGG	8401			CCTGACCCCTTGCGCTTCCCAGG	627
CCACATACCAGAATCTCTGGGAC	446			AAACTAAGCTTCATAAGTGAAGG	6077
CCTTGAAGAGGTCCTTCACATCC	9082			CAGCGAGATTCCGTGGGCGTAGG	445
CCTTTGTCAGATGAGTAGGTTGC	6108			AGTCAGGGACCCACTTGAGGAGG	221
CCCATTCGTAATTGCTTCAAAGA	5			CCCCTTGCGCTTCCCAGGTGAGG	657
CCAGAGAGAAAGGTCGGGTTACC	3979			ATACAAAAATCAATTCAAGATGG	4120
CCCTCCGAGCCAGGTGTGGGATA	466			AGGGGCGCCCGCCATTGCCCAGG	1484
CCTGCCTGATTGCCCTGGCCAGA	3967			AAAATTTTCTCCCATGTTGTAGG	1130
CCATCAGAGAATACTACAAACAC	3601			ATGCGATCAACTGGAAGAAAGGG	2238
CCAAAAAACACATGAAGAAATGC	660			AAGATCAAAAGAGACAAAGAAGG	6218
CCCAGGCTTGCTTAGGTAAACAA	1917			CCCCATTGCTTGTTTTTCTCAGG	5310
CCATCAGTGTGCTGTATTCAGGA	5911			AGACCAAATCTACGTCTGATTGG	2742
CCTAACTGGGAGGCACCCCCCAG	2608			AGGGACACTTAAGTCTGCAGAGG	455
CCATAAAAACCCTAGAAGAAAAC	13560			CCATTCTCCACATCACTTTCAGG	389
CCCTGTCTGACAGCTTTGAAGAG	3930			CAGATCTCCAGCTGCGTGCTGGG	1806
CCCACACATTAATAATGGGAGAC	2211			CCAGCACCATTTATTAAATAGGG	11686
CCTGACTCCTGACCCCCGAGCAG	75			CAGGAGCCGATGCGATCAACTGG	1485
CCTCTGGGGGCAGGGCACAGACA	2720			ATGGGAGTTCACCCATGATTTGG	318
CCAGGAATTGAACTCAGCTCTGC	5167			CATATGTAGAAAGCTGAAACTGG	10997
CCATTCAGGACATAGGCGTGGGC	997			CAGACTAACAGTGGATCTCTCGG	320
CCCTTTACCATTATGTAATGGCC	5542			AGGAAGATCTACCAAGCCAATGG	608
CCTTGGGCAGTATGGCCATTTTC	9470			ATTCTTCCTACCCATGAGCATGG	7110
CCAGTCTGTGTCTTTTAATTGCA	411			AGCCAATGGAAAACAAAAAAAGG	617
CCAATCTAGCAAGGCAGGCCAAC	3673			CCAGGAGCTGGTTTTTTGAAAGG	3268
CCGGGCAGAGACACAACCAAAAA	1919			AGGTATATTCTGTTGATTTGGGG	32
CCCCATCGTCTCAGCCCAAAATC	2769			CCCTTGTAAGTTGGATTCCTAGG	8983
CCATTGCTTTTGGTGTTTTGGAC	1679			AACACTATGTTGAATAGGAGCGG	676
CCCCCCTCCCCCGACCCCACCAC	845			AATTCGGCTGTGAATCCATCTGG	4624
CCGGTTTTCAAAGGGAATGCTTC	611			AATATTTATGCACCCAATACAGG	430
CCCCGAGCAGCCTAACTGGGAGG	1721			AGGATTCCCTATTTAATAAATGG	12295
CCAATACAGGAGCACCCAGATTC	6338			AGTAGATAAAACCACAAAGATGG	2848
CCGGAGCTGTTCCTATTCGGCCA	1350			CACTAGGGAGTGCCAGACAGTGG	2330
CCTGCCTTGCTAGATTGGGGAAG	3721			AAATGCCTACAAGAGAAAGCAGG	470
CCGCTCAACTACATGGAAACTGA	2998			AGGAGTCAGGGACCCACTTGAGG	120
CCCCCTCCCCCGACCCCACCACA	847			AAAACAGAGATATAGATCAATGG	5817
CCCATGTTGTAGGTTGCCTGTTC	1117			CCCACTCTCTTCTGGCTTGTAGG	2617
CCCGACCTTTCTCTCTGGCTGCC	3876			ACCTGAGAAAAACAAGCAATGGG	5347
CCTCTGGTAGAATTCGGCTGTGA	5220			CCCAGTAGTCATTCAGGAGCAGG	6658
CCACAAAGATACTCCTCGAGAAG	3923			ATGAATGAAATGAAGCGAGAAGG	1771
CCATTCTAACTGGTGTGAGATGA	2039			CCAACTTACAAGGGATGTGAAGG	7750
CCCATTATTAATGTGTGGGAGTC	2234			AGGCTCCACCTCTGGGGGCAGGG	2785
CCTTCCTTACACCTTATACAAAA	12460			ATTGATCTATATCTCTGTTTTGG	5734
CCCTCAGCTGCAGGTCTGTTGGA	4893			CACCGTGCGCGAGCCGAAGCAGG	707
CCTTATACAAAAATCAATTCAAG	4011			AGATTTTGGGCTGAGACGATGGG	2861
CCCTCTTTTTCTATTGATTGGAA	6642			AGGCAGGAGAAGGAAATAAAGGG	6011
CCATTTGTTTGTGTCCTCTTTTA	2972			ACTGGCCTGCGCCCACTGTCTGG	612
CCCAAGACTAAACCAGGAAGAAG	7909			CAACATAGTGTTGGAAGTTCTGG	8555
CCTGGACTCTTTTTGGTTGGTAA	3489			ATGAGTTCATATCCTTTGTAGGG	662
CCAAAAAAGAGCCCGCATTGCCA	1947			AAAAAGAGTCCAGGACCAGATGG	3654
CCAAAGTTGAAATGAAGGAAAAA	5015			CCACTCTCTTCTGGCTTGTAGGG	2613
CCCTGACCCCTTGCGCTTCCCAG	626			CCCCTTTCTTTGACTCAGAAAGG	267
CCTGTCTTGTGCCGGTTTTCAAA	168			AGGACCCTCCGAGCCAGGTGTGG	465
CCTCAATAAAATACTGGCAAACC	6089			ATATGCGGCATTATTTCTGAGGG	1980
CCATACTGCCCAAGGTAATTTAC	3295			ATTCCAATCAATAGAAAAAGAGG	6717
CCGTGTGAGGTGTCAGTGTGCCC	1003			AGAACTTCCCCAATCTAGCAAGG	3870
CCCGTTCTCAGATCTCCAGCTGC	1432			AGTCTGTTTTATCAGAGACTAGG	6085
CCAAAACACCAAAAGCAATGGCA	1735			AGCAATCAGCGAGATTCCGTGGG	493
CCATCGTCTCAGCCCAAAATCTC	2892			AAAGGTATATTCTGTTGATTTGG	12
CCAAGCCAATGGAAAACAAAAAA	634			CACTGACACCTCACACGGCAGGG	985
CCGGCTTAAGAAACGGCGCACCA	262			AATCATGTGGTTTTTGTCTTTGG	6413
CCAATATCATACTGAATGGGCAA	9232			AATCTGACAATTATGTGTCTTGG	5427
CCAACCAAAAAGAGTCCAGGACC	3448			CCAGAGGTACATGGAGGAACTGG	45
CCAAAGGAACGCAGTTCCTCACC	1690			ACTTCTTCCTGGTTTAGTCTTGG	7718
CCTGAATCTGAACGTTGGCCTGC	1420			ACACTGACACCTCACACGGCAGG	1005
CCTTCAGTTCTGCTCTGATTTTA	3710			AATGGAAAACAAAAAAAGGCAGG	4184
CCCTTTCTGAGTCAAAGAAAGGG	269			AAGGTATATTCTGTTGATTTGGG	34
CCAAAAGCAATGGCAACAAAAGA	2259			CAAACTGCAAGGCGGCAACGAGG	312
CCAGAATCTACAATGAACTTAAA	129			AACCTGAGAAAAACAAGCAATGG	5374
CCACCCCAAATCAACAGAATATA	6649			ACCTAAGCAAGCCTGGGCAATGG	1888
CCAGATTCATAAAGCAAGTCCTC	287
CCCCAATCTAGCAAGGCAGGCCA	3838
CCCACCCGAATATTGCGCTTTTC	633
CCATTCGTAATTGCTTCAAAGAG	5
CCAGGAAGAAGTTGAATCTCTGA	5723
CCTGGTGGTGACAAAATCTCTCA	5733
CCTCAGCTGCAGGTCTGTTGGAA	1327
CCCAGAGGTGGAGCCTACAGAGG	2773
CCAGCAGCACATCAAAAAGCTTA	9047
CCAGGACCAGATGGATTCACAGC	7017
CCCTAAAACTTAGAGTATAATAA	897
CCAGTACCATGCTGTTTTGGTTA	13077
CCAGAAGAGAGTGGGGGCCAATA	5480
CCTTTCTTCCAGTTGATCGCATC	1961
CCCAGAATTTCATATCCAGCCAA	6509
CCTAATGCTAGATGACACATTAG	480
CCAACACTATGTTGAATAGGAGC	714
CCATAAAAAATGATGAGTTCATA	584
CCAAGAAATATGGGACTATGTGA	6082
CCCTTCATGCTAAAAACTCTCAA	5934
CCGTTCTCAGATCTCCAGCTGCG	1196
CCTGACCCCTTGCGCTTCCCAGG	627
CCCAGTTAGGCTGCTCGGGGGTC	1635
CCCTGACTCCTGACCCCCGAGCA	75
CCAGCTGCGTGCTGGGAGAACCA	1793
CCTTTGGAGGAGGAGAGGCGCTC	1849
CCCGGTACCTCAGATGGAAATGC	1847
CCTAGGCATTACCATTCAGGACA	5717
CCCAGCCTCGTTGCCGCCTTGCA	312
CCAGGTGAGGCAATGCCTCGCCC	623
CCTCAAAGGAAAGCCCATCAGAC	374
CCAGCTTTGTTCTTTTGGCTTAG	9682
CCTTCTGAAACTATTCCAATCAA	7501
CCAGAATTTCATATCCAGCCAAA	6868
CCAAAGCCGGGCAGAGACACAAC	2174
CCAACAACAGACAAACAGAGAGC	2487
CCAGGCTTGCTTAGGTAAACAAA	1945
CCTTAAGCTGATAAGCAACTTCA	9989
CCCCTTGCGCTTCCCAGGTGAGG	657
CCCACTTGATCATGGTGGATAAG	6481
CCCCCGAGCAGCCTAACTGGGAG	1655
CCTACAAAGGATATGAACTCATC	653
CCTCAGGAGCCGATGCGATCAAC	1473
CCATTCCTTCTGAAACTATTCCA	8746
CCTTGCCCACGCCTATGTCCTGA	951
CCCCATTGCTTGTTTTTCTCAGG	5310
CCACTGTCAACATTAGACAGATC	5370
CCATTCTCCACATCACTTTCAGG	389
CCTAAAACTTAGAGTATAATAAA	818
CCAGCCGCTGCAAAATCATGCCA	1518
CCCACACCTGGCTCGGAGGGTCC	471
CCTCACACGGCAGGGTATTCCAA	843
CCTACTCATCTGACAAAGGGCTA	7640
CCTGGGTATCCTTGTTGACTTTC	2184
CCAGAATCTCTGGGACGCATTCA	1494
CCAGCACCATTTATTAAATAGGG	11686
CCTGCCTGCCTCTGTAGGCTCCA	2830
CCTAAAAGAGCTCCTGAAGGAAG	3942
CCTCCTCCAAAGGAACGCAGTTC	1689
CCGATGCGATCAACTGGAAGAAA	1626
CCACCATGATCAAGTGGGCTTCA	6585
CCACCGATCCCACAGAAATACAA	4052
CCTTGCATCCCAGGGATGAAGCC	8300
CCAGCGTGAGCGACGCAGAAGAC	1033
CCTGTCTGTTAGAAGGAAAACTA	2738
CCTTCATTTCGTTATGTACCCAG	3567
CCTAAAACCATAAAAACCCTAGA	12215
CCTCGCCCTGCTTCGGCTCGCGC	785
CCAGGAGCTGGTTTTTTGAAAGG	3268
CCAGAGGTGGAGCCTACAGAGGC	2771
CCCTTGTAAGTTGGATTCCTAGG	8983
CCCTAGTGAGATGAACCCGGTAC	1727
CCTCTCTCACCGCTCCTATTCAA	702
CCGGCTGCTTTGTTTACCTAAGC	808
CCAAGTTGGAAAACACTCTGCAG	4388
CCTAATAGACATCTACAGAACTC	6814
CCTATGTCCTGAATGGTAATGCC	5642
CCCAGGTGAGGCAATGCCTCGCC	623
CCCCAGCAGGGGCACACTGACAC	1291
CCTGACTTCAAACTATACTACAA	12760
CCGAAGCAGGGCGAGGCATTGCC	1394
CCTTTTTTTCAGCACCACACCAC	8
CCACGCCTATGTCCTGAATGGTA	1009
CCTTGATGAACATTGATGCAAAA	4534
CCCCTCCCCCAGCCTCGTTGCCG	308
CCAATACAGAGAAGTGCTTAAAG	2568
CCATCTGAGGTACCGGGTTCATC	1780
CCACCAGGCCTGCCCTAAAAGAG	3540
CCATGAGCATGGAATGTTCTTCC	9345
CCGAGCAGCCTAACTGGGAGGCA	1775
CCGGTCTACAGCTCCCAGCGTGA	1222
CCCAAAATCTCCTTAAGCTGATA	9484
CCATGCTGTTTTGGTTACTGTAG	12842
CCCACTCTCTTCTGGCTTGTAGG	2617
CCTATGTGTGTCTCTGCACGTGA	2597
CCCAGTAGTCATTCAGGAGCAGG	6658
CCTAGAAGAAAACCTAGGCATTA	5627
CCAAAATCTCCTTAAGCTGATAA	8936
CCACAGAAATACAAACTACCATC	8255
CCAACTTACAAGGGATGTGAAGG	7750
CCTCTACACACTGCTTTGAATGC	1858
CCTCACCAGCAACGGAACAAAGC	1836
CCTAACATCACAATTAAAAGAAC	7227
CCCATGAGCATGGAATGTTCTTC	6890
CCTTGAGCTGTGGTGGGCTCCAC	3135
CCCTCCCCCCTCCCCCGACCCCA	1056
CCACCCAGTTCGAGCTTCCCGGC	749
CCAACTATGTGGTCAATTTTGGA	3625
CCATTGCTGATACCCTTTCTTCC	1286
CCCTGCTGGGGGGTGCCTCCCAG	1438
CCTCGAGAAGAGCAACTCCAAGA	3531
CCAGTGATGATGAGCATTTCTTC	714
CCCCCGACCCCACCACAGTCCCC	941
CCACTCTCTTCTGGCTTGTAGGG	2613
CCGACCTTTCTCTCTGGCTGCCC	3916
CCCTCAAAGGAAAGCCCATCAGA	376
CCTTTCCCCATTGCTTGTTTTTC	5397
CCCCTTTCTTTGACTCAGAAAGG	267
CCACTATGAGATATCATCTCACA	1089
CCTCCCCCGACCCCACCACAGTC	861
CCAGCCAAACTAAGCTTCATAAG	6551
CCTCGACACATACACTCTCCCAA	1882
CCTTGGTTTTCAGCTCCATCAGC	2030
CCCTGGGATGCAAGGCTGGTTCA	8544
CCATCATCAAAGACCAAAAGTAG	2792
CCAAAAAAGAGAATTTTAGACCA	3692
CCGAATATTGCGCTTTTCAGACC	524
CCCCTGCCTTTTTTTGTTTTCCA	3929
CCTGCCCCCAGAGGTGGAGCCTA	2798
CCTGGCTCGGAGGGTCCTACGCC	866
CCCTAACATCACAATTAAAAGAA	7027
CCCATCTGTACATCACCATCATC	2952
CCCATCAATACCTAATTTATTGA	6538
CCCAGTTCGAGCTTCCCGGCTGC	688
CCCACAGCCAATATCATACTGAA	9419
CCAATGGAAAACAAAAAAAGGCA	612
CCGGGAAGCTCGAACTGGGTGGA	766
CCGAATCCAGCAGCACATCAAAA	4421
CCACTTGATCATGGTGGATAAGC	6389
CCTGCCTCTGTAGGCTCCACCTC	2829
CCAGAGGTACATGGAGGAACTGG	45
CCTCAGAAATAATGCCGCATATC	2020
CCAGCACGCAGCTGGAGATCTGA	1819
CCCATATTTCTTGGAGGCTTTGC	2058
CCAAACTAAGCTTCATAAGTGAA	6112
CCTGAATGACTACTGGGTACATA	5325
CCAATATCCTTGATGAACATTGA	4485
CCTATTCCAAAATTGACCACATA	3917
CCACTGCTCAAGGAAATAAAAGA	3620
CCCCCACTCTCTTCTGGCTTGTA	5309
CCTCTACGCAAATAAACTAGAAA	3278
CCCATCTTTGTGGTTTTATCTAC	5062
CCTGTCTGACAGCTTTGAAGAGA	3956
CCATGTTGTAGGTTGCCTGTTCA	1118

### Sheet: AluYb
>CCN
CCTGGCTAACAAGGTGAAACCCC	3503
CCTGACCTCATGATCCACCCGCC	5595
CCGCAGTCCGGCCTGGGCGACAG	1848
CCGGACTGCGGACTGCAGTGGCG	1863
CCGCGCCCGGCTAATTTTTTGTA	2649
CCCAGGCCGGACTGCGGACTGCA	1989
CCACTGCAGTCCGCAGTCCGGCC	1962
CCATCCTGGCTAACAAGGTGAAA	3798
CCACCCGCCTCGGCCTCCCAAAG	18685
CCTCATGATCCACCCGCCTCGGC	3921
CCGAGATTGCGCCACTGCAGTCC	2403
CCTTGTTAGCCAGGATGGTCTCG	3177
CCAGGCCGGACTGCGGACTGCAG	1967
CCGGCCTGGGCGACAGAGCGAGA	1991
CCGGGAAGCGGAGCTTGCAGTGA	2655
>NGG
AAAAAATTAGCCGGGCGCGGTGG	3292
AATGGCGTGAACCCGGGAAGCGG	2447
ACCTCATGATCCACCCGCCTCGG	3960
CAGGCGCCCGCCACCGCGCCCGG	2502
AAATTAGCCGGGCGCGGTGGCGG	2826
CACTGCAAGCTCCGCTTCCCGGG	2626
AATTAGCCGGGCGCGGTGGCGGG	2799

### Sheet: AluYa
>CCN
CCGAGATCCCGCCACTGCACTCC	3754
CCGGCTAAAACGGTGAAACCCCG	2594
CCATCCCGGCTAAAACGGTGAAA	2685
CCTGCCTCAGCCTCCCAAGTAGC	71599
CCCAAGTAGCTGGGACTACAGGC	28188
CCGGGATGGTCTCGATCTCCTGA	3420
CCAAGTAGCTGGGACTACAGGCG	13941
CCCAGCTACTTGGGAGGCTGAGG	87090
CCAGCTACTTGGGAGGCTGAGGC	79804
CCAGGCTGGAGTGCAGTGGCGGG	4336
CCGTTTTAGCCGGGATGGTCTCG	2579
CCTGTAGTCCCAGCTACTTGGGA	40543
CCTCCCAAGTAGCTGGGACTACA	40413
CCCAGGCTGGAGTGCAGTGGCGG	4427
CCCGGCTAAAACGGTGAAACCCC	2614
>NGG
AAAAAATTAGCCGGGCGTAGTGG	3770
CCCAGCTACTTGGGAGGCTGAGG	87090
AAATTAGCCGGGCGTAGTGGCGG	3416
CCAGGCTGGAGTGCAGTGGCGGG	4336
CAGGCGCCCGCCACTACGCCCGG	3297
AATTAGCCGGGCGTAGTGGCGGG	3390
CCCAGGCTGGAGTGCAGTGGCGG	4427

### Sheet: SVA_F
>CCN
CCCTAACCGCGAGTGATCCGCCA	134
CCCATGACCCTGCCAAATCCCCC	309
CCAAGAATTATCAATAAAAAAAA	30
CCGTCTCCACCAAAACCAGTCAG	166
CCCAAGAATTATCAATAAAAAAA	295
CCTACACCTCCCAGCCGCCTGCC	141
CCAAAACCAGTCAGGCGTGGCGG	152
CCCTCCACTATTGTCCCATGACC	312
CCACGGTCTCCCTCTCATGCGGA	122
CCGCGAGTGATCCGCCAACCTCG	78
CCTCTGCCTTGGGATCCTGTTGA	199
CCCGTCTCCACCAAAACCAGTCA	164
CCTCTGTGAGAAACACCCAAGAA	628
CCCCTCTGTGAGAAACACCCAAG	622
CCAACCTCGGCCTCCCGAGGTGC	90
CCACCTTTCCCGCCTTTCTATTC	292
CCAGCTTCGGCTCCGCATGAGAG	125
CCGCCAACCTCGGCCTCCCGAGG	80
CCTCCACTATTGTCCCATGACCC	312
CCGGGCCGGTCTCCAGCCCCTAA	125
CCTTTCTATTCCACAAAGCCGCC	304
CCGAGTGCCTGCGATTGCAGGCA	130
CCCGCCTTTCTATTCCACAAAGC	257
CCGGTCTCCAGCCCCTAACCGCG	129
CCTTTCCCGCCTTTCTATTCCAC	303
CCAAGGCAGAGGAATTTTTCTTA	215
CCCCGTCTCCACCAAAACCAGTC	163
CCGCCTTTCTATTCCACAAAGCC	243
CCAGCCCCTAACCGCGAGTGATC	157
CCTAACCGCGAGTGATCCGCCAA	80
CCGGCCCGGCCAACACAGCGAAA	139
CCCTCTGTGAGAAACACCCAAGA	622
CCTGCGATTGCAGGCACGCGCCG	138
CCTCTTTCCACGGTCTCCCTCTC	20
CCTGACTGGTTTTGGTGGAGACG	167
CCCTGATTACTTGAGATTAGGGA	279
CCACAAAGCCGCCATTGTCATCC	320
CCACCAAAACCAGTCAGGCGTGG	171
CCACTATTGTCCCATGACCCTGC	309
CCTAATCTCAAGTAATCAGGGAC	278
CCAAATCCCCCTCTGTGAGAAAC	608
CCAATCCCTAATCTCAAGTAATC	225
CCCTAATCTCAAGTAATCAGGGA	279
CCTGCCAAATCCCCCTCTGTGAG	601
CCCCTAACCGCGAGTGATCCGCC	134
CCGCATGAGAGGGAGACCGTGGA	29
CCCCCTCTGTGAGAAACACCCAA	617
CCGAGGTTGGCGGATCACTCGCG	76
CCCTGCCAAATCCCCCTCTGTGA	598
>NGG
AGGGGGATTTGGCAGGGTCATGG	309
CACGCGCCGCCACGCCTGACTGG	185
CCAAAACCAGTCAGGCGTGGCGG	152
ATGGGACAATAGTGGAGGGAAGG	310
CAAAGCCGCCATTGTCATCCTGG	319
ATCCCTAATCTCAAGTAATCAGG	229
CCGCCAACCTCGGCCTCCCGAGG	80
AATAGAAAGGCGGGAAAGGTGGG	292
AATCAGGGACACAAACACTGCGG	272
CAGCTCATTGAGAACGGGCCAGG	372
ACGGGCCAGGATGACAATGGCGG	334
AAGAAAAATTCCTCTGCCTTGGG	214
ACCTCGGCCTCCCGAGGTGCCGG	89
AGAACGGGCCAGGATGACAATGG	367
ATAGAAAGGCGGGAAAGGTGGGG	290
CAGCTTCGGCTCCGCATGAGAGG	125
CCACCAAAACCAGTCAGGCGTGG	171
AGCTTCGGCTCCGCATGAGAGGG	125

### Sheet: SVA_E
>CCN
CCGGCAACCATCCGATTTCTCAA	101
CCAGCGGCTCATTGGGGATGGGC	116
CCCTTCCCGCCTTTCTATTCCAC	124
CCACTCCCTAATCTTAAGTACCC	136
CCCATGTCTACTTCTATCCACAC	108
CCCAGCGGCTCATTGGGGATGGG	116
CCACCAAAAAAAAACGAAAACCA	52
CCCTGGGTACTTAAGATTAGGGA	134
CCTTCCCGCCTTTCTATTCCACA	126
CCCCGTCTCCACCAAAAAAAAAC	42
CCGGGTCTGTGTGGATAGAAGTA	94
CCTGGGTACTTAAGATTAGGGAG	134
CCATCCGATTTCTCAATTTTTTC	108
CCGTCTCCACCAAAAAAAAACGA	36
CCAAAGCTGGACGGTACTGCTGC	70
CCTAATCTTAAGTACCCAGGGAC	134
CCCGGCAACCATCCGATTTCTCA	101
CCCGTCTGGGAGGTGTACCCAGC	37
CCGCCTTTCTATTCCACAAAACC	158
CCATTGTCATCATGGCCCATCCC	126
CCCTAATCTTAAGTACCCAGGGA	134
CCCCGTCTGGGAGGTGTACCCAG	37
CCGAGATGGCAGCAGTACCGTCC	123
CCACACAGACCCGGCAACCATCC	91
CCTGCCTTGGCCTCCCAAAGAGC	280
CCCGCCTTTCTATTCCACAAAAC	166
CCTGTTGATCTGTGACCTTATCC	126
CCCGTCTCCACCAAAAAAAAACG	36
CCGTCCAGCTTTGGCTCGGCATC	52
CCGGCTCTTTGGGAGGCCAAGGC	4
CCAAAAAAAAACGAAAACCAGTC	51
CCAGCTTTGGCTCGGCATCAGAG	142
CCATGTCTACTTCTATCCACACA	109
CCGATTTCTCAATTTTTTCCCCA	108
CCACCCTTCCCGCCTTTCTATTC	124
>NGG
CCCAGCGGCTCATTGGGGATGGG	116
ATAGAAAGGCGGGAAGGGTGGGG	124
AAAAAAAACGAAAACCAGTCAGG	91
AGAGCACAGGGTTGGGGATAAGG	132
ATGGGCCATGATGACAATGGCGG	168
AATAGAAAGGCGGGAAGGGTGGG	124
AGCTTTGGCTCGGCATCAGAGGG	141
AAACGAAAACCAGTCAGGCGTGG	86
AGTACCGTCCAGCTTTGGCTCGG	65
CAGCTTTGGCTCGGCATCAGAGG	142
