## Supplemental Table 2 for "Cas9 targeted enrichment of mobile elements using nanopore sequencing"

### Sheet: Sheet1
	Forward strand	Reverse strand	Fold (forward vs reverse)
All	46300	10003	4.62861
L1Hs	42601	7424	5.73828
AluYb	1014	900	1.12667
AluYa	1758	1516	1.15963
SVA_F	917	142	6.45775
SVA_E	10	21	0.476191
L1Hs-ABB607	449	359	1.2507
L1Hs-FAL11389	29061	3747	7.7558
AluYb-ACK645	48	43	1.11628
AluYa-ACK655	742	156	4.75641
SVA_F-ACK629	228	63	3.61905
SVA_E-ABO395	20	18	1.11111
Pooled-FAO84736	18593	9659	1.92494
L1HS	13864	4172	3.32311
AluYb	1261	1091	1.15582
AluYa	1261	1638	0.769841
SVA_E	824	1624	0.507389
SVA_F	1383	1134	1.21958
