## Supplemental Table 3 for "Cas9 targeted enrichment of mobile elements using nanopore sequencing"

### Sheet: Raw reads
Run	MEI	Sample	Flowcell		Reads	Passed Reads	Passed N50 (kb)	Read length (kb)	Reads on-target *			Reads off-target	Off-target rate	Annotation
								(mean ± SD)	all	at one end	at both ends
ABA133	LINE1	GM12878	Flongle		917	595	25	15.4 ± 15.4	418	361	57	177	0.297479
ABB908	LINE1	GM12878	Flongle		1866	1034	26	15.4 ± 15.5	746	672	74	288	0.27853
ABA684	LINE1	GM12878	Flongle		2852	2191	15.7	10.5 ± 9.1	1730	1489	241	461	0.210406
ABB590	LINE1	GM12878	Flongle		921	813	17.1	11.3 ± 10.2	708	626	82	105	0.129151
ABB607	LINE1	GM12878	Flongle		5602	4102	14.9	10.5 ± 9.6	3144	2793	351	958	0.233545
ACK736	LINE1	GM12878	Flongle		26346	17013	15.2	5.0 ± 9.4	3518	2828	690	13495	0.793217
ABG188	LINE1	GM12878	Flongle		4884	3536	25.8	16.2 ± 17.4	2240	2004	236	1296	0.366516
ABO515	LINE1	GM12891	Flongle		6120	3596	23.6	12.2 ± 15.5	2167	1811	356	1429	0.397386
ABN780	LINE1	GM12892	Flongle		3431	3204	28.7	13.9 ± 16.1	2211	1897	314	993	0.309925
ACK629	SVA_F	GM12878	Flongle		21546	14106	19.1	9.5 ± 11.7	1383	1320	63	12723	0.901957
ABO395	SVA_E	GM12878	Flongle		13891	7297	19.3	9.0 ± 12.4	193	187	6	7104	0.973551
ACK645	AluYb	GM12878	Flongle		3815	2271	25.9	12.7 ± 15.2	1174	1122	52	1097	0.483047
ACK655	AluYa	GM12878	Flongle		19085	12513	28.6	14.7 ± 17.1	8026	6853	1173	4487	0.358587
FAL11389	LINE1	GM12878	MinION		123293	110029	32.3	17.4 ± 18.5	78049	65570	12479	31980	0.290651
FAL15177	LINE1	Pooled	MinION		558447	479775	23.6	9.5 ± 13.5	156516	133231	23285	323259	0.673772
		GM12878				74171	20.6	11.2 ± 12.6	37831	32418	5413	36340	0.489949	Barcode1
		GM12891				160641	19.9	7.3 ± 12.3	39042	32412	6630	121599	0.756961	Barcode2
		GM12892				101294	28	14.4 ± 15.7	63942	54443	9499	37352	0.368748	Barcode3
						143669	23.2	7.6 ± 12.5	15701	13958	1743	127968	0.890714	Unclassified
FAO84736	Pooled	GM12878	MinION		115120	105340	28	14.4 ± 16.2	72475	61737	10738	32865	0.31199
	LINE1									35068	7075
	Alu									23589	3550
	SVA									3080	113
FAO08905	Pooled	GM12878	MinION		186169	150932	15.4	5.9 ± 8.8	70192	59360	10832	80740	0.534943
	LINE1									29867	6709
	Alu									28713	4048
	SVA									780	75
						105410			67806			37604	0.35674
* This was defined as reads with targeting MEI signal reported by NanoPal (BlastN)

### Sheet: Categorized reads
Run	MEI	Sample	Flowcell		Passed Reads	Reads on-target *		Reads close-target		Reads off-target			On-target rate	Annotation
						reference MEI	non-ref MEI	other reference MEI type1 **		other reference MEI type2 ***		ambiguous
ABA133	LINE1	GM12878	Flongle		595	187	38	193	L1Pa	0	other L1	2	0.378151
ABB908	LINE1	GM12878	Flongle		1034	395	53	298	L1Pa	2	other L1	5	0.433269
ABA684	LINE1	GM12878	Flongle		2191	1086	157	445	L1Pa	0	other L1	3	0.567321
ABB590	LINE1	GM12878	Flongle		813	472	60	156	L1Pa	0	other L1	3	0.654367
ABB607	LINE1	GM12878	Flongle		4102	2036	298	690	L1Pa	1	other L1	16	0.568991
ACK736	LINE1	GM12878	Flongle		17013	1240	201	2093	L1Pa	8	other L1	14	0.0846999
ABG188	LINE1	GM12878	Flongle		3536	1240	205	766	L1Pa	1	other L1	6	0.408654
ABO515	LINE1	GM12891	Flongle		3596	1095	136	804	L1Pa	3	other L1	6	0.342325
ABN780	LINE1	GM12892	Flongle		3204	1123	172	902	L1Pa	3	other L1	9	0.404182
ACK629	SVA_F	GM12878	Flongle		14106	520	293	516	E+D+C+B+A	-	-	9	0.057635
ABO395	SVA_E	GM12878	Flongle		7297	126	42	16	F+D+C+B+A	-	-	1	0.0230232
ACK645	AluYb	GM12878	Flongle		2271	914	148	23	other Y	109	other Alu	6	0.467635
ACK655	AluYa	GM12878	Flongle		12513	2254	720	1288	other Y	4481	other Alu	30	0.237673
FAL11389	LINE1	GM12878	MinION		110029	33742	4754	41702	L1Pa	55	other L1	261	0.349871
FAL15177	LINE1	Pooled	MinION		479775	90211	13102	54774	L1Pa	151	other L1	734	0.215336
		GM12878			74171	22578	3061	12535		24		167	0.345674	Barcode1
		GM12891			160641	21684	3014	14253		41		183	0.153747	Barcode2
		GM12892			101294	38280	5844	21485		58		308	0.435603	Barcode3
					143669	7669	1183	6501		28		76	0.0616138	Unclassified
FAO84736	Pooled	GM12878	MinION		105340	21144	3424	40468		15009		353	0.233226
	LINE1					9410	1714	35712	L1Pa	59	other L1	143
	Alu					10328	1304	3380	other Y	14950	other Alu	196
						7,385 Yb + 2,943 Ya
	SVA					1406	406	1376	D+C+B+A	-	-	14
						1,237 F +169 E
FAO08905	Pooled	GM12878	MinION		150932	28993	3851	23417		14780		402	0.217608
	LINE1					13753	1911	20562	L1Pa	25	other L1	100
	Alu					14809	1810	2648	other Y	14755	other Alu	268
						14,183 Yb + 626 Ya
	SVA					431	130	207	D+C+B+A	-	-	34
						405 F +26 E
					105410
* This was defined as reads with MEI signal mapping to the targeting MEI ('LINE1' is L1Hs, 'AluYa' is AluYa5+AluYa8, 'AluYb' is AluYb8+AluYb9, 'SVA_F' is SVA_F, 'SVA_E' is SVA_E, 'Alu' is AluYa+AluYb, 'SVA' is SVA_F+SVA_E)
** Close subfamlies to the target MEI ('LINE1' is L1Pa, 'AluYa' 'AluYb' by Flongle and 'Alu' by MinION is other AluY, 'SVA_F' 'SVA_E' by Flongle and 'SVA' by MinION is other SVA)
*** Less close subfamlies to the target MEI ('LINE1' is other L1, 'AluYa' 'AluYb' by Flongle and 'Alu' byMinION is other Alu)

### Sheet: Events
Run	MEI	Sample	Flowcell		Passed Reads	Event on-target (read number>0)			Event close-target (read number>0)		Event off-target (read number>0)		Annotation
						reference	known non-ref	non-ref petentially new	other reference MEI type1		other reference MEI type2
ABA133	LINE1	GM12878	Flongle		595	158	26	11	172	L1Pa	0	other L1
ABB908	LINE1	GM12878	Flongle		1034	300	36	14	246	L1Pa	2	other L1
ABA684	LINE1	GM12878	Flongle		2191	578	85	25	311	L1Pa	0	other L1
ABB590	LINE1	GM12878	Flongle		813	334	42	5	130	L1Pa	0	other L1
ABB607	LINE1	GM12878	Flongle		4102	735	114	45	420	L1Pa	1	other L1
ACK736	LINE1	GM12878	Flongle		17013	612	88	52	1484	L1Pa	8	other L1
ABG188	LINE1	GM12878	Flongle		3536	621	90	57	502	L1Pa	1	other L1
ABO515	LINE1	GM12891	Flongle		3596	578	37 *	61 *	568	L1Pa	2	other L1
ABN780	LINE1	GM12892	Flongle		3204	581	48 *	71 *	627	L1Pa	3	other L1
ACK629	SVA_F	GM12878	Flongle		14106	205	26	199	401	E+D+C+B+A	-	-
ABO395	SVA_E	GM12878	Flongle		7297	77	8	25	14	F+D+C+B+A	-	-
ACK645	AluYb	GM12878	Flongle		2271	733	58	79	23	other Y	125	other Alu
ACK655	AluYa	GM12878	Flongle		12513	1609	180	482	1011	other Y	4320	other Alu
FAL11389	LINE1	GM12878	MinION		110029	908	172	615	7417	L1Pa	23	other L1
FAL15177	LINE1	Pooled	MinION		479775
		GM12878			74171	874	170	393	2946	L1Pa	12	other L1	Barcode1
		GM12891			160641	878	92 *	592 *	4518	L1Pa	30	other L1	Barcode2
		GM12892			101294	885	94 *	769 *	4115	L1Pa	20	other L1	Barcode3
FAO84736	Pooled	GM12878	MinION		105340
	LINE1					869	168	440	7198	L1Pa	27	other L1
	Alu					3952	441	442	2591	other Y	14013	other Alu
						2,103 Yb + 1,849 Ya	219 Yb +214 Ya + 6 AluY + 2 AluS
	SVA					361	41	156	868	D+C+B+A	-	-
						271 F +90 E	28 F + 10 E +2 D + 1C
FAO08905	Pooled	GM12878	MinION		150932
	LINE1					855	168	321	6981	L1Pa	20	other L1
	Alu					2851	299	659	2449	other Y	15300	other Alu
						2,194 Yb + 567 Ya	244 Yb + 49 Ya + 6 AluY
	SVA					200	23	77	158	D+C+B+A	-	-
						180 F +20 E	20 F + 1 E +1 D + 1C
* These numbers are based on the MELT callsets from 1000 Genomes Project high-coverage Illumina sequecing data
