## Supplemental Table 5 for "Cas9 targeted enrichment of mobile elements using nanopore sequencing"

### Sheet: Sheet1
	Upper-bound									Intermediate							Lower-bound
	Reference_L1Hs	Reference_L1PA	Other_reference_L1			Non_reference_L1Ta	Non_reference_L1PreTa	Non_reference_L1Ambig		Reference_L1Hs			Non_reference_L1Ta	Non_reference_L1PreTa	Non_reference_L1Ambig		Reference_L1Hs
Background	1139	101631	496786			144	7	64		905			134	6	21		479
ABB607	0.645303	0.0041326	2.01294e-06			0.618056	0.714286	0.3125		0.812155			0.664179	0.833333	0.952381		1
FAL11389	0.797191	0.0729797	4.62976e-05			0.958333	0.857143	0.4375		1			1	1	1		1
FAO84736	0.76295	0.0708248	5.43494e-05			0.923611	0.714286	0.46875		0.960221			1	0.833333	1		1
	Reference_AluYb	Reference_AluYa	Other_reference_AluY	Other_reference_Alu		Non_reference_AluYb	Non_reference_AluYa			Reference_AluYb	Reference_AluYa		Non_reference_AluYb	Non_reference_AluYa			Reference_AluYb	Reference_AluYa
Background	3056	4310	135419	964968		362	593			2240	3506		249	510			1859	3177
ACK645	0.229058	0	0.000140305	0.000127465		0.160221	0			0.3125	0		0.232932	0			0.376547	0
ACK655	0.00229058	0.361485	0.00691188	0.00436284		0.0110497	0.290051			0.003125	0.444381		0.0160643	0.337255			0.00376547	0.4904
FAO84736	0.688154	0.429002	0.0191332	0.0145217		0.604972	0.360877			0.938839	0.527382		0.879518	0.419608			1	0.581996
	Reference_SVA_F	Reference_SVA_E	Other_reference_SVA			Non_reference_SVA_F	Non_reference_SVA_E			Reference_SVA_F	Reference_SVA_E		Non_reference_SVA_F	Non_reference_SVA_E			Reference_SVA_F	Reference_SVA_E
Background	393	147	2440			33	24			221	131		29	24			192	92
ACK629	0.399491	0.156463	0.113525			0.575758	0.0833333			0.710407	0.175573		0.655172	0.0833333			0.817708	0.25
ABO395	0.00508906	0.52381	0.00491803			0	0.333333			0.00904977	0.587786		0	0.333333			0.0104167	0.836957
FAO84736	0.689567	0.612245	0.355738			0.848485	0.416667			1	0.687023		0.965517	0.416667			1	0.978261
