## Supplemental Table 6 for "Cas9 targeted enrichment of mobile elements using nanopore sequencing"

### Sheet: STable2
	Sample	Run	Flow cell	Read number	On-target		Close-target	Off-target
					Reference Non-reference		Reference
	Individual
	GM12878	ABG188	Flongle	3537	0.35058	0.0579587	0.216568	0.374894
	GM12891	ABO515		3596	0.304505	0.0378198	0.223582	0.434093
	GM12892	ABN780		3204	0.350499	0.0536829	0.281523	0.314295
	Pooled	FAL15177	MinION
	GM12878			74171	0.304405	0.0412695	0.169001	0.485324
	GM12891			160641	0.134984	0.0187623	0.0887258	0.757528
	GM12892			101294	0.37791	0.0576934	0.212105	0.352291
